# Length estimation of fish detected as non-occluded using a smartphone application and deep learning techniques

**DOI:** 10.1101/2023.03.12.532319

**Authors:** Yasutoki Shibata, Yuka Iwahara, Masahiro Manano, Ayumi Kanaya, Ryota Sone, Satoko Tamura, Naoya Kakuta, Tomoya Nishino, Akira Ishihara, Shungo Kugai

**Affiliations:** Fisheries Resources Institute, National Research and Development Agency, Japan Fisheries Research and Education Agency, Yokohama, Kanagawa, Japan; Marine Resources Research Center, Aichi Fisheries Research Institute, Toyohama, Aichi, Japan; Fisheries Technology Center Sagami Bay Experiment Station Of Kanagawa Prefectural Government, Odawara, Kanagawa, Japan; Computermind Corp., Nishi-Shinjyuku, Tokyo, Japan

**Keywords:** Mask R-CNN, mobile imaging, occlusion, total length composition in catch, stock assessment

## Abstract

Uncertainty in stock assessment can be reduced if accurate and precise length composition of catch is available. Length data are usually manually collected, although this method is costly and time-consuming. Recently, some studies have estimated fish species and length from images using deep learning by installing camera systems in fishing vessels or a fish auction center. Once the deep learning model is properly trained, it does not require expensive and time-consuming manual labor. However, several previous studies have focused on monitoring fishing practices using an electronic monitoring system (EMS); therefore, it is necessary to solve many challenges, such as counting the total number of fish in the catch. In this study, we proposed a new deep learning-based method to estimate fish length using images. Species identification was not performed by the model, and images were taken manually by the measurers; however, length composition was obtained only for non-occluded fish detected by the model. A smartphone application was developed to calculate scale information (cm/pixel) from a known size fish box in fish images, and the Mask R-CNN (Region-based convolutional neural networks) model was trained using 76,161 fish to predict non-occluded fish. Two experiments were conducted to confirm whether the proposed method resulted in errors in the length composition. First, we manually measured the total length (TL) for each of the five fish categories and estimated the TL using deep learning and calculated the bias. Second, multiple fish in a fish box were photographed simultaneously, and the difference between the mean TL estimated from the non-occluded fish and the true TL from all fish was calculated. The results indicated that the biases of all five species categories were within ± 3%. Moreover, the difference was within ± 1.5% regardless of the number of fish in the fish box. In the proposed method, deep learning was used not to replace the measurer but to increase their measurement efficiency. The proposed method is expected to increase opportunities for the application of deep learning-based fish length estimation in areas of research that are different from the scope of conventional EMS.
