## Supplemental Table1 for "Length estimation of fish detected as non-occluded using a smartphone application and deep learning techniques"

### Sheet: Supplementary Table1
Annotated name	Scientific name	Sample size		Annotated name	Scientific name	Sample size		Annotated name	Scientific name	Sample size
Japanese jack mackerel	Trachurus japonicus	15002		Barbel eel	Plotosus japonicus	66		Grey large-eye bream	Gymnocranius griseus	7
Chub mackerel	Scomber japonicus	11894		Pacific cod	Gadus macrocephalus	65		Lizardfishes	Synodontidae	6
Japanese barracuda	Sphyraena sp.	5262		Japanese anchovy	Engraulis japonica	64		Luminous flying squid	Eucleoteuthis luminosa	6
"Saba"	Scomber japonicus Scomber australasicus	4730		Gnomefish	Scombrops boops	63		Flathead flounder eyed side	Hippoglossoides dubius	6
Round herring	Etrumeus micropus	4226		Bigfin reef squid	Sepioteuthis lessoniana	63		Eremo skate	Bathyraja trachouros	6
Yellowtail	Seriola quinqueradiata	3855		Dotted gizzard shad	Konosirus punctatus	60		Longfinned bullseye	Cookeolus japonicus	6
Pollack	Gadus chalcogrammus	3215		Arrow-toothed halibut eyed side	Atheresthes evermanni	60		Stone flounder	Platichthys bicoloratus	6
Red barracuda	Sphyraena pinguis	2905		Kawakawa	Euthynnus affinis	58		Red cornetfish	Fistularia petimba	5
Daggertooth pike conger	Muraenesox cinereus	2815		Pointhead flounder non-eyed side	Cleisthenes pinetorum	55		Luna lionfish	Pterois lunulata	5
Red sea-bream	Pagrus major	2650		Pacific herring	Clupea pallasii	49		Spotnape ponyfish	Nuchequula nuchalis	5
Bullet tuna	Auxis rochei	1770		Goldlined seabream	Rhabdosargus sarba	48		Diamondback squid	Thysanoteuthis rhombus	5
Chicken grunt juvenile	Parapristipoma trilineatum	1766		"Hadakaiwashi"	Myctophidae	50		Surgeonfishes	Acanthuridae	5
"Kamasu"	Sphyraena japonica Sphyraena pinguis	1709		Blackfin flounder eyed side	Glyptocephalus stelleri	47		Luminescent dwarf squid	Watasenia scintillans	5
Blue mackerel	Scomber australasicus	1290		"Kajika"	Cottidae	44		Slimeheads	Trachichthyidae	5
Japanese scad	Decapterus maruadsi	1090		Common dolphinfish	Coryphaena hippurus	43		Bearded waspfish	Apistus carinatus	5
Frigate tuna	Auxis thazard	1050		"Muroajizoku"	Decapterus spp.	43		Roughscale sole	Clidoderma asperrimum	5
Bigeye scad	Selar crumenophthalmus	836		Threadsail filefish	Stephanolepis cirrhifer	36		Darkfin sculpin	Malacocottus zonurus	5
"Iwashi"	Etrumeus micropus Sardinops melanostictus Engraulis japonica Myctophidae	761		"Yariikaka"	Loliginidae	30		Japanese sillago	Sillago japonica	5
Pointhead flounder Eyed side	Cleisthenes pinetorum	761		Broadbanded thornyhead	Sebastolobus macrochir	28		Spear squid	Heterololigo bleekeri	4
Blackhead seabream	Acanthopagrus schlegelii	615		Chicken grunt juvenule or adult	Parapristipoma trilineatum	24		Arrow bulleye	Priacanthus sagittarius	4
Half-smooth golden puffer	Lagocephalus spadiceus	594		Frog flounder eyed side	Pleuronichthys lighti	41		Red scad	Decapterus akaadsi	4
"Soudagatsuo"	Auxis rochei Auxis thazard	401		Stripey	Microcanthus strigatus	21		Japanese rubyfish	Erythrocles schlegelii	4
Japanese sardine	Sardinops melanostictus	391		Mottled spinefoot	Siganus fuscescens	21		Spotted flathead	Cociella crocodila	4
Crimson sea-bream	Evynnis tumifrons	387		Frog flounder non-eyed side	Pleuronichthys lighti	20		Neon flying squid	Ommastrephes bartramii	4
Japanese flying squid	Todarodes pacificus	345		Lesser moray eel	Gymnothorax minor	19		Hound needlefish	Tylosurus crocodilus	4
Japanese flounder	Paralichthys olivaceus	319		Sea raven	Hemitripterus villosus	19		Fusiliers	Pterocaesio	4
"Aji"	Trachurus japonicus Decapterus maruadsi Selar crumenophthalmus Decapterus muroadsi Decapterus tabl Alectis ciliaris Caranx sexfasciatus Decapterus akaadsi Decapterus macrosoma Decapterus spp.	316		Dragonets	Callionymidae	19		Longspined porcupinefish	Diodon holocanthus	4
Swordtip squid	Uroteuthis edulis	312		Largehead hairtail	Trichiurus japonicus	17		Dusky sole eyed side	Lepidopsetta mochigarei	4
Roudi escolar	Promethichthys prometheus	305		Greater amberjack	Seriola dumerili	17		Cloudy catshark	Scyliorhinus torazame	3
Amberstripe scad	Decapterus muroadsi	262		Red stingray	Hemitrygon akajei	17		Bluestriped angelfish	Chaetodontoplus septentrionalis	3
Half-lined cardinal	Ostorhinchus semilineatus	210		Flatheads	Platycephalidae	15		Rockfishes	Sebastidae	3
Roughear scad	Decapterus tabl	203		Oilfish	Ruvettus pretiosus	15		Pacific bluefin tuna	Thunnus orientalis	3
"Sabafugu"	Lagocephalus spadiceus Lagocephalus cheesemanii	201		Western thorny sculpin	Icelus cataphractus	15		Giliated threadfish	Alectis ciliaris	2
Japanese spanish mackerel	Scomberomorus niphonius	201		Goatfishes	Mullidae	12		Blackbanded trevally	Seriolina nigrofasciata	2
Dark rough-backed puffer	Lagocephalus cheesemanii	188		Shortfin scad	Decapterus macrosoma	12		Rusty jobfish	Aphareus rutilans	2
Whitefin trevally	Kaiwarinus equula	186		Japanese Eagle Ray	Myliobatis tobijei	12		Prickleback	Stichaeidae	2
Slipmouth	Equulites rivulatus	165		True soles	Soleidae	12		Slime flounder eyed side	Microstomus achne	2
"Tara"	Gadus chalcogrammus Gadus macrocephalus	160		"Ibodai"	Psenopsis spp.	11		Atlantic tripletail	Lobotes surinamensis	2
Chicken grunt Adult	Parapristipoma trilineatum	143		Bali sardinella	Sardinella aurita	11		Flat needlefish	Ablennes hians	2
Bluefin searobin	Chelidonichthys spinosus	135		Olive-tailed flathead	Rogadius asper	11		Banded driftfish	Psenes arafurensis	2
"Hadakaiwashi"	Myctophidae	113		Rovers	Emmelichthyidae	10		Pilotfish	Naucrates ductor	2
Blackmouth	Synagrops japonicus	102		Jelly eelpout	Bothrocara tanakae	10		Pellucid snailfish	Careproctus pellucidus	2
"Karei" eyed side	Pleuronectidae	149		Big-eye trevally	Caranx sexfasciatus	9		Marbled sole	Pseudopleuronectes yokohamae	2
Japanese seabass	Lateolabrax japonicus	96		Yellowstriped butterfish	Labracoglossa argentiventris	9		Batoidea	Batoidea	1
"Karei" non-eyed side"	Pleuronectidae	93		Puffers	Tetraodontidae	9		Poachers	Agonidae	1
"Ika"	Teuthida Sepiida	84		Magister armhook squid	Berryteuthis magister magister	9		Barred snailfish	Crystallias matsushimae	1
"Tobiuo"	Exocoetidae	83		Duskypink skate	Bathyraja diplotaenia	9		Atka mackerel	Pleurogrammus	1
"Tai"	Pagrus major Acanthopagrus schlegelii Evynnis tumifrons Ostorhinchus semilineatus Rhabdosargus sarba Psenopsis spp. Microcanthus strigatus Lobotes surinamensis Chaetodontoplus septentrionalis Trachichthyidae Acanthuridae Gymnocranius griseus	79		Big roughy	Gephyroberyx japonicus	8		Long shanny	Dinogunellus grigorjewi	1
Japanese bluefish	Scombrops gilberti	71		Shotted halibut eye side	Eopsetta grigorjewi	7		Japanese gissu	Pterothrissus gissu	1
Brushtooth lizardfish	Saurida macrolepis	67		Cuttlefishes	Sepia	7
									Total	76161
